# Paternal-effect genes revealed through semen cryopreservation in *Perca fluviatilis*

**DOI:** 10.1101/2023.12.06.570413

**Authors:** Abhipsa Panda, Sylwia Judycka, Katarzyna Palińska-Żarska, Rossella Debernardis, Sylwia Jarmołowicz, Jan Jastrzębski, Taina Rocha de Almeida, Maciej Błażejewski, Piotr Hliwa, Sławek Krejszeff, Daniel Żarski

## Abstract

Knowledge about paternal-effect genes (the expression of which in progeny is controlled by the paternal genome) in fish is very limited. To explore this issue, we used semen cryopreservation as a specific challenge test for sperm cells, thus enabling selection amidst cryo-sensitivity. We created two groups of Eurasian perch (*Perca fluviatilis*) as a model – eggs fertilized either with fresh (Fresh group) or cryopreserved (Cryo group) semen from the same male followed by zootechnical-transcriptomic examination of consequences of cryopreservation in obtained progeny (at larval stages). Most of the zootechnical observations were similar in both groups, except the final weight was higher in the Cryo group. Semen cryopreservation appeared to act as a “positive selection” factor, upregulating most paternal-effect genes in the Cryo group. Transcriptomics profile of freshly hatched larvae sourced genes involved in the development of visual perception as paternal-effect genes. Consequently, larvae from the Cryo group exhibited enhanced eyesight, potentially contributing to more efficient foraging and weight gain compared to the Fresh group. This study unveils, for the first time, the significant influence of the paternal genome on the development of the visual system in fish, highlighting *pde6g*, *opn1lw1*, and *rbp4l* as novel paternal-effect genes.
