## Supplementary file 3 for "Paternal-effect genes revealed through semen cryopreservation in *Perca fluviatilis*"

### Sheet: Parents
	Population	Date of spawning	W(fish) in g	W(ribbon) in g	eggs count	L (total) in cms	L (caudal) in cms	Age (in years)
Female 1	Mikołajki	20.4.22	382	60	607	28.7	26	4+ (~5)
Male 1	Pond	20.4.22	111			27.4	24	5+ (~6)
Male 2	Pond	20.4.22	148			22.5	17.8	4+ (~5)
Female 2	Mikołajki	20.4.22	341	70	522	29.6	26.8	5+ (~6)
Male 3	Pond	20.4.22	132			21.2	18.4	4+ (~5)
Male 4	Pond	20.4.22	96			20	17.4	3+ (~4)
Female 3	Mikołajki	21.4.22	457	110	442	35	28.9	5+ (~6)
Male 5	Pond	21.4.22	120			20.5	17.6	4+ (~5)
Male 6	Pond	21.4.22	249			26.4	23.4	4+ (~5)

### Sheet: sperm
	Concentration of fresh sperm (in billions)	Motility %		Linearity %		ALH (µm-1)		VAP (µms-1)		VCL (µm-1)		VSL (µms-1)
		Fresh	Cryo	Fresh	Cryo	Fresh	Cryo	Fresh	Cryo	Fresh	Cryo	Fresh	Cryo
Male 1	22.1	93.8	91	71.9013	73.1507	12.8529	8.04014	239.439	168.971	269.698	187.234	195.249	142.313
Male 2	20.225	96.6	77.6	69.6875	80.6073	11.3891	5.74885	218.54	158.246	248.261	175.966	175.827	145.647
Male 3	19.2	95.5	81.5	71.0735	77.6563	11.5642	7.10488	217.13	169.317	243.916	188.376	178.662	150.618
Male 4	19.4	87.4	83.2	81.3302	74.5017	9.82982	6.74074	236.794	157.353	252.484	180.071	207.646	138.5
Male 6	26.9	93.5	83.6	76.1393	83.826	10.9431	6.10436	246.908	182.927	267.933	195.3	205.42	168.223

### Sheet: Fertilization rate
	FRESH AVG							CRYO AVG
	% PRE MBT	AVG	% POST MBT	AVG				% PRE MBT	AVG	% POST MBT	AVG
Family 1	84.9206	85.9081	73.0769	79.2486			Family 1	75.6522	83.3841	70.6422	77.7922
	87.2038		84.5161					92		86.1386
	85.6		80.1527					82.5		76.5957
Family 2	86.4662	89.2529	80.7692	80.6582			Family 2	85.3659	86.9236		79.2412
	93.1034		83.9695					84.6154		79.2969
	88.189		77.2358					90.7895		79.1855
Family 3	76.2821	81.9308	56.962	56.0346			Family 3	86.4865	81.0698	72	70.9764
	81.8182		57.971					76		74
	87.6923		53.1707					80.7229		66.9291
Family 4	88.0435	87.7346	87.9699	80.4389			Family 4	91.875	93.1083	69.1667	79.6002
	89.7059		82.7586					95.7143		82.3204
	85.4545		70.5882					91.7355		87.3134
Family 6	87.7863	91.643	80.6452	87.6202			Family 6	97.2678	94.2389	85.5856	80.4064
	94.2857		92.7711					93.7824		85.2632
	92.8571		89.4444					91.6667		70.3704
Family 1	85.9081	83.3841		79.2486	77.7922
Family 2	89.2529	86.9236		80.6582	79.2412
Family 3	81.9308	81.0698		56.0346	70.9764
Family 4	87.7346	93.1083		80.4389	79.6002
Family 6	91.643	94.2389		87.6202	80.4064

### Sheet: Deformed
Deformed larvae after hatching (%)
	Fresh	Cryo
Family 1	3.7	6.8
Family 2	5.4	3.7
Family 3	7.5	1.7
Family 4	7.1	7.1
Family 6	9.1	9.2

### Sheet: SBIE
Swim Bladder Inflation Effectiveness (%)
	Fresh	Cryo
Family 1	19.13	14.866
Family 2	23.15	21.709
Family 3	15.63	18.172
Family 4	22.26	18.081
Family 6	9.65	9.668

### Sheet: Length
	Length of larvae after hatching and at weaning stages (in mm)
		Mouth opening			End sampling
		Fresh	Cryo		Fresh	Cryo
Family 1		5.80655	5.65733		12.2137	12.2483
Family 2		5.986	5.75267		11.9593	12.5923
Family 3		5.8731	5.93292		12.3542	12.9043
Family 4		6.08133	5.96483		12.1097	12.9857
Family 6		5.943	5.86867		12.0286	11.7013

### Sheet: Weight
	Weights of larvae after hatching and at weaning stages (in mg)
		Mouth opening			End sampling
		Fresh	Cryo		Fresh	Cryo
Family 1		1	1		12.9667	16.7667
Family 2		0.933333	1.06667		13.35	17.5
Family 3		1	1.03333		14.9667	18.7333
Family 4		1.06667	1.06667		13.1	15.4333
Family 6		1	1.03333		10.3667	12.1333

### Sheet: Mortality
		FRESH GROUP			CRYO GROUP
		Cumulative mortality	non cumulative stdev		Cumulative mortality	non cumulative stdev
DPH 2		4.54931	0.0128866		5.69645	0.0210404
DPH 3		3.97597	0.0161364		5.16987	0.0146509
DPH 4		7.49029	0.0251201		9.07015	0.0162599
DPH 5		9.4744	0.0316012		11.0144	0.0148868
DPH 6		10.6001	0.0294976		12.0085	0.00707501
DPH 7		13.7653	0.0308048		15.6027	0.0126652
DPH 8		16.1691	0.0418486		17.8017	0.0110154
DPH 9		27.1244	0.112846		24.772	0.0403997
RESTOCKING
		Cumulative mortality	non cumulative stdev		Cumulative mortality	non cumulative stdev
DPH 10		30.6194	0.109212		22.8618	0.0412534
DPH 11		17.9382	0.14012		17.0129	0.0703079
DPH 12		17.7376	0.169822		16.3447	0.0216265
DPH 13		31.9296	0.36609		17.65	0.0850997
DPH 14		9.75556	0.364767		11.0207	0.0167128
DPH 15		8.70458	0.368282		12.4846	0.0382767
DPH 16		6.39552	0.363619		7.1268	0.0202869
DPH 17		9.21942	0.360746		11.5373	0.032201
